# Comparative Phylogeography of Tree Species in the Hyrcanian Forests, Iran by Genome-wide SNPs

**DOI:** 10.1101/2023.08.25.554899

**Authors:** Mohammad Vatanparast, Palle Madsen, Khosro Sagheb-Talebi, Jørgen Bo Larsen, Sezgin Ayan, Ole K. Hansen

## Abstract

The Hyrcanian forests in Iran are one of the last remaining natural deciduous forests in the world and a UNESCO World Heritage site. We investigated the population genetics of representative indigenous tree species, *Acer velutinum* Boiss., *Fagus orientalis* Lipsky, and *Quercus castaneifolia* C.A. Mey. in northern Iran and also *F. orientalis* populations in the Euro-Siberian and Colchic sub-regions in northern Türkiye. We used the double-digest RAD-seq method and genotyped 90 populations and 1,589 individuals across the distribution range of the species. Our analyses yielded 1,347, 2,091, and 8,881 genome-wide SNPs from 28 populations of *A. velutinum*, 32 populations of *F. orientalis*, and 30 *Q. castaneifolia*, respectively. Our results revealed higher genetic differentiations among *A. velutinum* populations than those of *F. orientalis* and *Q. castaneifolia* within the Hyrcanian forests. The global *F_ST_* value was lowest for *F. orientalis* populations (0.019) and highest for *A. velutinum* populations (0.12), while the *F_IS_* value was negative for *A. velutinum* (–0.095). Demographic history analysis indicated a bottleneck during the last glacial maximum for the *A. velutinum* populations with reduced effective population size. The three species showed evidence of population bottlenecks during the Pliocene. Our findings highlight the pronounced genetic divergence among *A. velutinum* populations in the Hyrcanian forests compared to the other two species, suggesting cryptic speciation. Conversely, *F. orientalis* and *Q. castaneifolia* populations demonstrated a reduced level of genetic structure, indicating that species-specific factors, such as pollen production and pollination efficiency, may have influenced the genetic patterns within these species in similar environments. We did not observe significant elevational genetic differentiation within populations of the studied species. Furthermore, the *F. orientalis* populations from Türkiye exhibited a distinct west-east genetic structure and were highly diverged from the Iranian *F. orientalis* populations.
