## Supplementary material for "Comparative Phylogeography of Tree Species in the Hyrcanian Forests, Iran by Genome-wide SNPs": List of populations

### Sheet: Sheet1
	Table 1: List of sampled species and populations. The range column represents altitudinal gradients, which have been broadly classified as follows: low elevations (L) ranging from 0 to 800 m.a.s.l, medium elevations (M) ranging from 800 to 1500 m.a.s.l, and high elevations (H) encompassing 1500 m and beyond.
		Acer velutinum						Fagus orientalis						Quercus castaneifolia
	Province	Location	Code	Range	Elevation (m)	Coordinates	N	Location	Code	Range	Elevation (m)	Coordinates	N	Location	Code	Range	Elevation (m)	Coordinates	N
	Gilan	Astara	AST-L	L	154-156	38.437/48.792	20	Astara	AST-M	M	848.16	38.395/48.593	16	Astara	AST-L	L	35-150	38.438/48.783	20
		Astara	AST-M	M	575-700	38.389/48.636	20	Asalem	ASA-L	L	380	37.685/48.832	17	Astara	AST-M	M	700-715	38.386/48.634	15
		Asalem	ASA-H	H	1188-1200	37.624/48.831	19	Asalem	ASA-M	M	1090	37.672/48.753	17	Asalem	ASA-L	L	163-272	37.716/48.896	17
		Siahkal	SIA-L	L	260	37.107/49.858	19	Asalem	ASA-H	H	1600	37.626/48.802	17	Asalem	ASA-M	M	650-688	37.680/48.796	19
		Siahkal	SIA-M	M	725	36.990/49.857	20	Siahkal	SIA-M	M	905.92	36.979/49.851	20	Asalem	ASA-H	H	1188-1200	37.620/48.828	18
		Siahkal	SIA-H	H	1281-1417	36.942/49.894	19	Siahkal	SIA-H	H	1447.04	36.941/49.887	20	Siahkal	SIA-L	L	187-255	37.108/49.859	16
	Mazandaran	Amol	AMO-L	L	390	36.379/52.373	19	Lomer	LOM-H	H	1678.08	37.543/48.752	19	Siahkal	SIA-M	M	725	36.990/49.857	19
		Salahadin Kola	SAL-L	L	538	36.524/51.823	18	Shafaroud	SHA-L	L	224.96	37.520/49.026	18	Rasht	RAS-L	L	88	37.124/49.657	15
		Ramsar	RAM-M	M	574	36.884/50.593	19	Shafaroud	SHA-M	M	829.92	37.505/48.829	18	Rezvanshahr	REZ-L	L	90-120	37.524/49.105	17
		Galogah	GAL-L	L	390	36.678/53.819	19	Shafroud	SHA-H	H	984.96	37.422/49.022	20	Noor	NOR-L	L	180	36.449/52.051	19
		Galogah	GAL-M	M	780	36.686/53.806	18	Mahan	MAH-L	L	823.84	36.361/52.144	20	Amol	AMO-L	L	230	36.381/52.335	10
		Lavij	LAV-H	H	1400	36.361/52.029	18	Vaz	VAZ-M	M	1152.16	36.310/52.123	19	Salahadin Kola	SAL-L	L	210	36.545/51.823	10
		Sari	SAR-M	M	800	36.395/53.055	20	Nojomeh	NOJ-H	H	1957.76	36.282/52.163	19	Salahadin Kola	SAL-M	M	350	36.529/51.846	9
		Afrachal	AFR-M	M	850	36.229/53.246	20	Lajim	LAJ-M	M	875.52	36.251/53.130	18	Nuwshahr	NOW-M	M	360	36.625/51.457	20
		Mohammad Abad	MOH-L	L	650	36.331/52.341	16	Razekeh	RAZ-M	M	586.72	36.321/52.336	20	Ramsar	RAM-L	L	300	36.901/50.631	20
		Royan	ROY-H	H	1556	36.393/51.941	20	Kiasar	KIA-H	H	1611.2	36.213/53.588	20	Galogah	GAL-L	L	180	36.714/53.821	12
	Golestan	Kordkuy	KOR-M	M	1105-1785	36.704/54.121	20	Limakdeh	LIM-H	H	1592.96	36.790/50.578	18	Sari	SAR-L	L	600	36.380/53.118	10
		Zarrin Gol	ZAR-L	L	350-650	36.729/54.122	20	Neka	NEK-L	L	653	36.544/53.423	15	Sari	SAR-M	M	920	36.225/53.233	16
		Zarrin Gol	ZAR-M	M	1179-1203	36.840/55.093	20	Kelarabad	KEL-M	M	541	36.648/51.283	18	Lavij	LAV-H	H	1986	36.353/51.998	18
		Zarrin Gol	ZAR-H	H	1490-1530	36.837/55.023	20	Sika, Neka	NEK-M	M	887.68	36.408/53.533	13	Desele	DES-L	L	351	36.360/53.257	14
		Fazel Abad	FAZ-M	M	924	36.858/54.740	19	Sika, Neka	NEK-H	H	1450.08	36.362/53.549	14	Neka	NEK-M	M	720	36.474/53.466	17
		Loveh	LOV-L	L	806	37.348/55.678	20	Bandar Gaz	GAZ-L	L	241.376	36.664/53.868	19	Kordkuy	KOR-H	H	1990	36.703/54.128	20
		Loveh	LOV-M	M	1259	37.315/55.686	18	Bandar Gaz	GAZ-M	M	352.032	36.653/53.875	19	Zarrin Gol	ZAR-M	M	1179	36.884/55.032	18
		Loveh	LOV-H	H	1689	37.298/55.697	20	Bandar Gaz	GAZ-H	H	484.272	36.639/53.876	20	Zarrin Gol	ZAR-H	H	1500	36.895/55.048	19
		Tuskestan	TUS-L	L	880	36.762/54.592	20	Alang dareh	ALD-M	M	854	36.768/54.453	18	Fazel Abad	FAZ-M	M	924	36.830/54.754	20
		Afratakhteh	AFT-L	L	492	36.828/54.991	19	Alang dareh	ALD-H	H	1311	36.759/54.463	20	Loveh	LOV-L	L	806	37.349/55.666	20
		Afratakhteh	AFT-M	M	1077	36.813/55.004	17	Mazichal	MAZ-H	H	1620	36.569/51.112	18	Loveh	LOV-M	M	1259	37.319/55.694	17
		Afratakhteh	AFT-H	H	1486	36.804/54.971	17	Türkiye, Bursa-İznik	T1	H	1100	40.585/29.821	15	Loveh	LOV-H	H	1689	37.298/55.711	17
								Türkiye, Sinop	T2	M	858	41.776/33.579	15	Allang Darreh	ALD-L	L	800	36.796/54.457	18
								Türkiye, Artvin	T3	H	1718	41.291/41.477	15	Azadhsahr	AZA-L	L	387	37.063/55.173	19
								Türkiye, Trabzon	T4	H	1250	40.797/39.485	15
								Türkiye, Çanakkale	T5	M	750	40.119/54.456	15
	Total	28					534	32					565	30					499
