## Supplementary material for "Comparative Phylogeography of Tree Species in the Hyrcanian Forests, Iran by Genome-wide SNPs": Summary of genetic diversity

### Sheet: Sheet1
	Species	N. Pops.	N. Indv.	N. reads	N. reads	N. of Loci	FST	FIS
					(trimmed)		(pop/total)	(ind/pop)
	Acer velutinum	28	534	1999189324	1585116676	1347	0.119753	-0.0953106
	Quercus castaneifolia	30	499	1738619546	904939358	8881	0.0289239	0.22763
	Fagus orientalis (Iran)	27	490	1657536282	1366986368	2091	0.0188353	0.0634836
